# Cold, dark, and hungry: Dynamic transcriptional regulation across eight months of brumation

**DOI:** 10.64898/2026.06.11.731677

**Authors:** David L. Hubert, Ehren J. Bentz, Robert T. Mason

## Abstract

Long-term winter dormancy in ectotherms (brumation) defines the annual cycle of many temperate-zone reptiles, yet the transcriptional regulation that supports survival across months of cold and aphagy remains poorly understood. We generated time-resolved transcriptomic profiles of liver and testis from male red-sided garter snakes (*Thamnophis sirtalis parietalis*) at five timepoints spanning the eight-month brumation cycle: pre-brumation, early, mid-, and late brumation, and post-arousal under continued aphagy. Time-course negative-binomial regression (maSigPro) followed by gene-set enrichment analysis identified 3,715 transcripts in liver and 5,828 in testis with significant temporal expression structure organized into five overarching temporal patterns: sustained downregulation, downregulation with post-arousal recovery, sustained upregulation, brumation-specific upregulation and cyclic modulation. Liver showed coordinated upregulation of fatty acid mobilization enzymes (ATGL, FOXO1, PPARα, CPT1A) and gluconeogenic regulators (CREBBP, PCK1) coincident with sustained low temperatures. Additionally, low temperature transcriptional activity was suggestive of a shift toward hepatic lipid mobilization and alanine-supported gluconeogenesis. Testis showed sustained suppression of meiosis, reproduction, and DNA-metabolism gene sets that did not fully recover at arousal consistent with this species’ dissociated reproductive pattern. Both tissues showed coordinated upregulation of stress-response pathways involving heat-shock proteins, HIF1α and a glutathione-based antioxidant defense. Interestingly, three vitellogenin transcripts and 17β-hydroxysteroid dehydrogenases associated with estradiol-favoring steroid metabolism were upregulated in male liver during late brumation, which is not expected during natural physiology in adult males. Together these data support a framework in which temperature- and starvation-associated transcriptional programs contribute to survival of one of the longest, coldest brumations documented in a squamate.

**Summary statement:** A time-resolved transcriptomic analysis of liver and testis spanning eight months of winter brumation in *Thamnophis sirtalis parietalis* reveals gene expression patterns consistent with a temperature-associated shift toward hepatic lipid mobilization, sustained reproductive suppression, and vitellogenin response in males.
