## Supplementary material for "Cold, dark, and hungry: Dynamic transcriptional regulation across eight months of brumation": Table S1: Experimental temperatures

### Sheet: Sheet1
Date	Day_Temp_low	Day_Temp_high	Night_Temp	Photoperiod	Basking_Time
2018-07-24	20	22	16	7:00-20:00	9:00-18:00
2018-08-24	20	22	16	7:00-20:01	9:00-18:01
2018-09-24	20	22	16	7:00-20:00	9:00-18:00
2018-02-25	17	19	13	7:00-20:00	9:00-18:00
2018-09-27	15	17	10	7:00-20:00	9:00-18:00
2018-09-30	14	14	10	7:00-20:00	9:00-18:00
2018-10-04	14	14	10	7:00-20:00	11:00-16:00
2018-10-08	12	12	10	7:00-20:00	13:00-15:00
2018-10-11	12	12	10	9:00-18:00	13:00-14:00
2018-10-13	12	12	10	9:00-16:00	0
2018-10-15	11	11	10	9:00-16:00	0
2018-10-22	10	10	10	9:00-14:00	0
2018-10-29	9	9	9	9:00-12:00	0
2018-11-05	8	8	8	0	0
2018-11-13	7	7	7	0	0
2018-11-19	6	6	6	0	0
2018-11-20	6	6	6	0	0
2018-11-26	5	5	5	0	0
2018-12-03	4	4	4	0	0
2019-01-16	4	4	4	0	0
2019-02-01	4	4	4	0	0
2019-03-01	4	4	4	0	0
2019-04-11	6	6	6	0	0
2019-04-13	7	7	7	0	0
2019-04-14	8	8	8	0	0
2019-04-15	9	9	9	0	0
2019-04-17	10	10	10	0	0
2019-04-19	10	10	10	0	0
2019-04-20	11	11	11	0	0
2019-04-23	13	13	11	9:00-19:00	0
2019-04-24	13	15	11	9:00-19:00	0
2019-04-29	13	15	11	9:00-19:00	0
