## Supplementary material for "Cold, dark, and hungry: Dynamic transcriptional regulation across eight months of brumation": Table S2: Sequence and mapping

### Sheet: Sheet1
SampleID	Timepoint	Index	Tissue	# Raw Reads	# Perfect Index Reads	# One Mismatch Index Reads	# of >= Q30 Bases (PF)	Mean Quality Score (PF)	reads after filtering	Reads after mapping	% pass filter	% mapped
L145	T1	CAGCGT	Liver	6829628	6744301	85327	642851104	32.98	6357576	4067665	0.930882	0.639814
L127	T1	GATCAC	Liver	6308530	6210166	98364	589386409	32.85	5809668	3715554	0.920923	0.639547
L227	T1	ACCAGT	Liver	3668598	3580128	88470	345123922	32.97	3257636	2300255	0.887978	0.706112
L137	T1	TGCACG	Liver	2964543	2893834	70709	277356024	32.87	2738585	1633123	0.92378	0.596338
L159	T1	ACATTA	Liver	5055434	4860792	194642	470675142	32.79	4725780	2881781	0.934792	0.6098
L135	T1	GTGTAG	Liver	5023173	4951951	71222	473853819	33.03	4651628	3272938	0.926034	0.703611
L249	T1	CTAGTC	Liver	5664706	5599841	64865	531523166	32.93	5011755	3435095	0.884733	0.685408
L111	T1	TGTGCA	Liver	6491931	6364983	126948	608769136	32.91	6034205	4068364	0.929493	0.674217
L185	T2	TCAGGA	Liver	4952701	4799167	153534	465669917	32.96	4598451	3268448	0.928473	0.710772
L257	T2	CGGTTA	Liver	7993363	7862192	131171	750759060	32.95	7418316	5184151	0.928059	0.698831
L169	T2	TTAACT	Liver	5780000	5559898	220102	526382813	32.4	5247539	3049597	0.907879	0.581148
L103	T2	ATGAAC	Liver	5134315	5006633	127682	482508968	32.96	4814017	3412174	0.937616	0.7088
L123	T2	CCTAAG	Liver	5066667	4964291	102376	477858563	33.02	4733145	3233018	0.934173	0.683059
L141	T2	AATCCG	Liver	4348563	4233149	115414	406656755	32.88	4038464	2948849	0.928689	0.730191
L209	T2	GGCTGC	Liver	4140870	4066996	73874	387477186	32.88	3825640	2482316	0.923873	0.648863
L241	T2	TACCTT	Liver	7715634	7587974	127660	712270975	32.62	6862626	4015075	0.889444	0.585064
L101	T3	TCTTAA	Liver	8319049	8184037	135012	785060360	33.03	7605174	5838497	0.914188	0.767701
L115	T3	GTCAGG	Liver	5333549	5263414	70135	502525043	33	4851194	3533029	0.909562	0.72828
L149	T3	ATACTG	Liver	7501564	7328659	172905	701488910	32.87	6732913	4870984	0.897535	0.723459
L167	T3	TATGTC	Liver	8860093	8752132	107961	825488952	32.81	7903457	5550175	0.892029	0.702246
L197	T3	GAGTCC	Liver	6100602	6020712	79890	572386914	32.93	5628171	3976139	0.92256	0.706471
L177	T3	GGAGGT	Liver	4764826	4665807	99019	446541932	32.91	4346874	3060801	0.912284	0.704138
L201	T3	CACACT	Liver	7067510	6904741	162769	649117992	32.56	6392219	3870937	0.904451	0.60557
L213	T3	CCGCAA	Liver	8999610	8856983	142627	842186186	32.89	8233034	5754384	0.914821	0.698938
L203	T4	TTTATG	Liver	9275535	9166948	108587	861056679	32.74	8293962	5360131	0.894176	0.646269
L175	T4	AACGCC	Liver	8997011	8870745	126266	840162308	32.85	8128299	5745335	0.903444	0.706831
L153	T4	CAAGCA	Liver	6765920	6592735	173185	636565641	32.98	6048057	4577434	0.8939	0.756844
L161	T4	GCTCGA	Liver	8338442	8227888	110554	779993142	32.87	7895228	5361888	0.946847	0.67913
L105	T4	GCGAAT	Liver	8974582	8780398	194184	842893550	32.94	8069364	5978729	0.899135	0.740917
L221	T4	TGGATT	Liver	9552947	9442246	110701	887193112	32.75	8358559	5708674	0.874972	0.682973
L139	T4	ACCTAC	Liver	9611145	9478781	132364	902467982	32.94	8733903	6536651	0.908727	0.748423
L121	T4	CGAAGG	Liver	9650031	9521688	128343	903739264	32.89	8918624	6085957	0.924207	0.682387
L255	T5	AGATAG	Liver	4052143	3702211	349932	375523822	32.71	3541860	2330207	0.874071	0.657905
L207	T5	TTGGTA	Liver	4297016	4202968	94048	401160020	32.84	3860920	2719390	0.898512	0.704337
L183	T5	GTTACC	Liver	4341992	4264066	77926	406358032	32.88	3965109	2725471	0.9132	0.687363
L251	T5	CGCAAC	Liver	3525458	3413252	112206	328882382	32.83	3193686	2198862	0.905893	0.688503
L107	T5	TGGCGA	Liver	4706932	4604659	102273	441351033	32.92	4341681	3061608	0.922401	0.705167
L109	T5	ACCGTG	Liver	4485300	4396177	89123	419704019	32.88	4119011	2960455	0.918336	0.71873
L171	T5	CAACAG	Liver	5109459	4949608	159851	477695308	32.87	4804277	3315892	0.940271	0.690196
L129	T5	GATTGT	Liver	3751922	3679016	72906	347222501	32.69	3469915	2121599	0.924837	0.611427
T111	T1	CTCTCG	Testis	7829763	7713717	116046	737982619	33.01	7254270	5007337	0.926499	0.690261
T127	T1	TGACAC	Testis	7327386	7242378	85008	689860730	32.99	6828605	4643618	0.931929	0.680024
T135	T1	AAGACA	Testis	9928277	9646969	281308	920700137	32.73	9205706	5707215	0.927221	0.619965
T137	T1	ACAGAT	Testis	8932279	8725893	206386	843250178	33.04	8479230	5980370	0.94928	0.705296
T145	T1	TAGGCT	Testis	9825745	9736899	88846	926051445	33.01	8973773	5906645	0.913292	0.658212
T159	T1	CTCCAT	Testis	7580261	7461067	119194	712155264	32.95	6890095	4785906	0.908952	0.694607
T227	T1	GCATGG	Testis	5167475	4975017	192458	486519414	32.99	4519459	2933573	0.874597	0.649098
T249	T1	AATAGC	Testis	6290096	6130147	159949	581791568	32.68	5574441	3319592	0.886225	0.595502
T141	T2	GTGCCA	Testis	8454498	8341980	112518	786447143	32.78	7833127	5103649	0.926504	0.651547
T257	T2	TCGAGG	Testis	4748327	4659574	88753	446396551	32.96	4145596	3090673	0.873065	0.745532
T169	T2	CACTAA	Testis	7251576	7012912	238664	674846184	32.79	6627894	4564219	0.913994	0.688638
T123	T2	GGTATA	Testis	5627243	5507455	119788	527664947	32.92	5061048	3723626	0.899383	0.735742
T209	T2	CGCCTG	Testis	6784164	6681542	102622	634187655	32.87	6149483	4237269	0.906447	0.689045
T241	T2	AATGAA	Testis	6435567	6181451	254116	589972980	32.53	5622940	3695340	0.873729	0.65719
T103	T2	ACAACG	Testis	3890680	3785953	104727	361513399	32.76	3522774	2406476	0.905439	0.68312
T185	T2	ATATCC	Testis	4365061	4218861	146200	409553789	32.93	4071126	3007854	0.932662	0.738826
T101	T3	AGTACT	Testis	8195999	8095805	100194	767265826	32.89	7567418	5425917	0.923306	0.71701
T115	T3	ATAAGA	Testis	8873901	8608094	265807	834113113	32.96	8373327	6048899	0.94359	0.722401
T149	T3	GGTGAG	Testis	8313694	5355790	2957904	782918072	32.99	7569450	5694037	0.91048	0.752239
T167	T3	TTCCGC	Testis	8389831	8327901	61930	786677874	32.92	7779873	5552819	0.927298	0.713742
T177	T3	GAAGTG	Testis	6949193	6685221	263972	651206373	32.9	6389250	4496965	0.919423	0.703833
T197	T3	CAATGC	Testis	8563039	8438997	124042	804332995	32.95	8031545	5675095	0.937932	0.706601
T201	T3	ACGTCT	Testis	8389468	8270060	119408	784548480	32.86	7761124	5348680	0.925103	0.689163
T213	T3	CAGGAC	Testis	10156287	10034243	122044	953403375	32.94	9424403	6667199	0.927938	0.70744
T203	T4	AAGCTC	Testis	4866066	4715212	150854	444720454	32.47	4473846	2622143	0.919397	0.586105
T175	T4	GACGAT	Testis	4589653	4489012	100641	423281806	32.62	4109669	2651969	0.89542	0.6453
T153	T4	TCGTTC	Testis	4851002	4781915	69087	455044796	32.93	4401551	3232125	0.907349	0.734315
T105	T4	CCAATT	Testis	7845651	7646230	199421	736129789	32.93	7353848	5272120	0.937315	0.71692
T161	T4	AGTTGA	Testis	5681095	5555767	125328	526433151	32.71	5217918	3425998	0.91847	0.656583
T221	T4	AACCGA	Testis	5191660	4951239	240421	472975936	32.41	4726937	2803814	0.910487	0.593157
T139	T4	CAGATG	Testis	5256633	5144246	112387	488840075	32.77	4775533	3213938	0.908478	0.673001
T121	T4	GTAGAA	Testis	4844362	4717038	127324	447483328	32.65	4258476	2816855	0.879058	0.66147
T107	T5	GACATC	Testis	4467481	4346755	120726	417609741	32.87	4101082	2904094	0.917985	0.708129
T109	T5	CGATCT	Testis	6831787	6707494	124293	641351811	32.94	6320158	4542646	0.925111	0.718755
T129	T5	CGTCGC	Testis	6087322	6015478	71844	569733816	32.89	5448113	3997799	0.894993	0.733795
T171	T5	ATGGCG	Testis	6846337	6765629	80708	642842547	32.94	6343780	4547271	0.926595	0.716808
T183	T5	ATTGGT	Testis	9153063	9048386	104677	861329430	32.98	8540149	6054176	0.933037	0.708908
T207	T5	GCCACA	Testis	5402288	5267973	134315	505719305	32.89	4992792	3486515	0.9242	0.69831
T251	T5	CATCTA	Testis	10721534	10478277	243257	996059481	32.75	9607431	6519058	0.896087	0.678543
T255	T5	AACAAG	Testis	7627593	7441097	186496	706613315	32.71	7046528	4516097	0.923821	0.640897
