## Supplementary material for "Cold, dark, and hungry: Dynamic transcriptional regulation across eight months of brumation": Table S3: Liver enrichment results

namespace	cluster	term	name	level	universe_size	cluster_genes	annotated_genes	enrichment_ratio	log2_enrichment	pval	p.adj
BP	Cluster 2	GO:0001676	long-chain fatty acid metabolic process	9	5	11	27	3.432	1.779	0.0001215	0.01761
BP	Cluster 8	GO:0002164	larval development	5	5	7	9	21.069	4.397	2.434e-09	2.234e-06
BP	Cluster 7	GO:0002253	activation of immune response	6	5	20	54	2.633	1.397	1.713e-05	0.01179
BP	Cluster 7	GO:0002443	leukocyte mediated immunity	3	5	10	18	3.95	1.982	4.043e-05	0.01591
BP	Cluster 7	GO:0002449	lymphocyte mediated immunity	4	5	10	14	5.078	2.344	1.568e-06	0.002159
BP	Cluster 7	GO:0002460	adaptive immune response based on somatic recombination of immune receptors built from immunoglobulin superfamily domains	4	5	8	17	3.346	1.742	0.001071	0.08427
BP	Cluster 7	GO:0002682	regulation of immune system process	3	5	46	192	1.703	0.768	7.974e-05	0.02043
BP	Cluster 7	GO:0002684	positive regulation of immune system process	4	5	32	118	1.928	0.947	9.288e-05	0.02043
BP	Cluster 7	GO:0002697	regulation of immune effector process	4	5	15	46	2.318	1.213	0.0009766	0.08061
BP	Cluster 8	GO:0003007	heart morphogenesis	7	5	8	32	6.772	2.76	1.239e-05	0.004874
BP	Cluster 2	GO:0006082	organic acid metabolic process	4	5	40	121	2.785	1.478	1.644e-10	1.132e-07
BP	Cluster 9	GO:0006091	generation of precursor metabolites and energy	3	5	13	49	5.356	2.421	3.058e-07	7.624e-05
BP	Cluster 9	GO:0006119	oxidative phosphorylation	7	5	11	20	11.104	3.473	3.046e-10	8.388e-07
BP	Cluster 9	GO:0006120	mitochondrial electron transport, NADH to ubiquinone	10	5	6	8	15.142	3.92	3.322e-07	7.624e-05
BP	Cluster 9	GO:0006163	purine nucleotide metabolic process	8	5	12	54	4.486	2.166	6.995e-06	0.001191
BP	Cluster 9	GO:0006164	purine nucleotide biosynthetic process	9	5	10	26	7.765	2.957	1.593e-07	4.388e-05
BP	Cluster 8	GO:0006259	DNA metabolic process	6	5	19	150	3.431	1.779	8.782e-07	0.0004837
BP	Cluster 8	GO:0006278	RNA-templated DNA biosynthetic process	8	5	7	25	7.585	2.923	2.012e-05	0.006162
BP	Cluster 8	GO:0006284	base-excision repair	8	5	7	15	12.641	3.66	3.634e-07	0.0002502
BP	Cluster 7	GO:0006325	chromatin organization	4	5	39	155	1.789	0.839	9.563e-05	0.02043
BP	Cluster 7	GO:0006338	chromatin remodeling	5	5	33	126	1.862	0.897	0.0001512	0.02775
BP	Cluster 2	GO:0006629	lipid metabolic process	4	5	42	158	2.24	1.163	9.322e-08	2.139e-05
BP	Cluster 2	GO:0006631	fatty acid metabolic process	8	5	22	64	2.896	1.534	1.43e-06	0.0002461
BP	Cluster 2	GO:0006635	fatty acid beta-oxidation	10	5	10	17	4.956	2.309	4.272e-06	0.000692
BP	Cluster 2	GO:0006721	terpenoid metabolic process	6	5	8	17	3.965	1.987	0.0003292	0.04533
BP	Cluster 9	GO:0006753	nucleoside phosphate metabolic process	6	5	12	86	2.817	1.494	0.0008148	0.05905
BP	Cluster 9	GO:0006754	ATP biosynthetic process	11	5	6	13	9.318	3.22	1.659e-05	0.002285
BP	Cluster 7	GO:0006952	defense response	3	5	30	125	1.706	0.771	0.001502	0.09618
BP	Cluster 7	GO:0006954	inflammatory response	4	5	14	34	2.927	1.55	8.642e-05	0.02043
BP	Cluster 7	GO:0006956	complement activation	7	5	11	18	4.345	2.119	4.557e-06	0.004183
BP	Cluster 7	GO:0006959	humoral immune response	3	5	11	23	3.4	1.766	9.979e-05	0.02043
BP	Cluster 1	GO:0006979	response to oxidative stress	3	5	14	83	3.223	1.688	6.439e-05	0.02422
BP	Cluster 8	GO:0007507	heart development	6	5	12	70	4.644	2.215	5.211e-06	0.002392
BP	Cluster 8	GO:0007508	larval heart development	7	5	7	7	27.089	4.76	7.178e-11	1.977e-07
BP	Cluster 7	GO:0007600	sensory perception	4	5	11	26	3.008	1.589	0.0003837	0.04367
BP	Cluster 7	GO:0007605	sensory perception of sound	6	5	7	12	4.147	2.052	0.0004281	0.04367
BP	Cluster 9	GO:0009060	aerobic respiration	6	5	12	29	8.354	3.062	3.011e-09	3.452e-06
BP	Cluster 2	GO:0009062	fatty acid catabolic process	9	5	13	25	4.381	2.131	9.662e-07	0.0001774
BP	Cluster 9	GO:0009117	nucleotide metabolic process	7	5	12	62	3.907	1.966	3.151e-05	0.003471
BP	Cluster 9	GO:0009141	nucleoside triphosphate metabolic process	7	5	7	35	4.038	2.014	0.001277	0.08581
BP	Cluster 9	GO:0009142	nucleoside triphosphate biosynthetic process	8	5	6	17	7.125	2.833	0.0001016	0.008748
BP	Cluster 9	GO:0009144	purine nucleoside triphosphate metabolic process	8	5	7	32	4.416	2.143	0.0007233	0.05383
BP	Cluster 9	GO:0009145	purine nucleoside triphosphate biosynthetic process	9	5	6	14	8.652	3.113	2.788e-05	0.003338
BP	Cluster 9	GO:0009150	purine ribonucleotide metabolic process	9	5	10	42	4.807	2.265	2.259e-05	0.002962
BP	Cluster 9	GO:0009152	purine ribonucleotide biosynthetic process	10	5	8	20	8.075	3.014	2.14e-06	0.0004209
BP	Cluster 9	GO:0009165	nucleotide biosynthetic process	8	5	10	32	6.309	2.657	1.505e-06	0.0003189
BP	Cluster 9	GO:0009201	ribonucleoside triphosphate biosynthetic process	9	5	6	15	8.075	3.014	4.46e-05	0.004549
BP	Cluster 9	GO:0009205	purine ribonucleoside triphosphate metabolic process	9	5	7	32	4.416	2.143	0.0007233	0.05383
BP	Cluster 9	GO:0009206	purine ribonucleoside triphosphate biosynthetic process	10	5	6	14	8.652	3.113	2.788e-05	0.003338
BP	Cluster 9	GO:0009259	ribonucleotide metabolic process	8	5	10	46	4.389	2.134	5.292e-05	0.005026
BP	Cluster 9	GO:0009260	ribonucleotide biosynthetic process	9	5	8	23	7.022	2.812	7.35e-06	0.001191
BP	Cluster 8	GO:0009791	post-embryonic development	4	5	7	27	7.023	2.812	3.501e-05	0.009643
BP	Cluster 8	GO:0009887	animal organ morphogenesis	4	5	12	88	3.694	1.885	5.867e-05	0.01347
BP	Cluster 7	GO:0009968	negative regulation of signal transduction	6	5	41	186	1.567	0.648	0.001316	0.09322
BP	Cluster 1	GO:0010469	regulation of signaling receptor activity	6	5	6	11	10.422	3.382	6.714e-06	0.004833
BP	Cluster 7	GO:0010628	positive regulation of gene expression	8	5	41	159	1.833	0.874	3.318e-05	0.01523
BP	Cluster 7	GO:0010629	negative regulation of gene expression	8	5	51	193	1.879	0.91	1.377e-06	0.002159
BP	Cluster 7	GO:0010648	negative regulation of cell communication	5	5	42	191	1.563	0.645	0.001205	0.08972
BP	Cluster 8	GO:0015844	monoamine transport	5	5	3	5	16.253	4.023	0.0004593	0.09035
BP	Cluster 9	GO:0015980	energy derivation by oxidation of organic compounds	4	5	13	40	6.561	2.714	2.04e-08	6.854e-06
BP	Cluster 9	GO:0015986	proton motive force-driven ATP synthesis	12	5	5	9	11.216	3.487	2.921e-05	0.003352
BP	Cluster 2	GO:0016042	lipid catabolic process	5	5	22	46	4.029	2.011	1.043e-09	5.743e-07
BP	Cluster 2	GO:0016054	organic acid catabolic process	5	5	21	47	3.764	1.912	1.202e-08	4.139e-06
BP	Cluster 7	GO:0016064	immunoglobulin mediated immune response	6	5	6	9	4.74	2.245	0.0004271	0.04367
BP	Cluster 2	GO:0016101	diterpenoid metabolic process	7	5	7	14	4.213	2.075	0.0005026	0.06592
BP	Cluster 4	GO:0017004	cytochrome complex assembly	6	5	6	7	8.492	3.086	6.364e-06	0.009222
BP	Cluster 4	GO:0017062	respiratory chain complex III assembly	7	5	5	5	9.907	3.309	1.005e-05	0.009222
BP	Cluster 2	GO:0019395	fatty acid oxidation	9	5	13	21	5.216	2.383	5.892e-08	1.475e-05
BP	Cluster 9	GO:0019646	aerobic electron transport chain	8	5	9	15	12.113	3.599	5.014e-09	3.452e-06
BP	Cluster 9	GO:0019693	ribose phosphate metabolic process	5	5	10	47	4.295	2.103	6.447e-05	0.005918
BP	Cluster 7	GO:0019724	B cell mediated immunity	5	5	6	9	4.74	2.245	0.0004271	0.04367
BP	Cluster 2	GO:0019752	carboxylic acid metabolic process	6	5	40	116	2.905	1.539	3.637e-11	6.855e-08
BP	Cluster 7	GO:0022008	neurogenesis	6	5	32	126	1.806	0.852	0.0003551	0.04367
BP	Cluster 1	GO:0022898	regulation of transmembrane transporter activity	6	5	5	13	7.349	2.878	0.00033	0.07574
BP	Cluster 9	GO:0022900	electron transport chain	4	5	9	17	10.688	3.418	2.24e-08	6.854e-06
BP	Cluster 9	GO:0022904	respiratory electron transport chain	6	5	9	17	10.688	3.418	2.24e-08	6.854e-06
BP	Cluster 7	GO:0023057	negative regulation of signaling	4	5	42	192	1.555	0.637	0.001348	0.09322
BP	Cluster 2	GO:0030258	lipid modification	5	5	18	35	4.333	2.115	8.65e-09	3.97e-06
BP	Cluster 1	GO:0030968	endoplasmic reticulum unfolded protein response	6	5	7	22	6.08	2.604	7.917e-05	0.02422
BP	Cluster 7	GO:0031399	regulation of protein modification process	7	5	24	90	1.896	0.923	0.0009489	0.08061
BP	Cluster 7	GO:0032101	regulation of response to external stimulus	4	5	36	139	1.841	0.881	9.546e-05	0.02043
BP	Cluster 8	GO:0032197	retrotransposition	3	5	4	7	15.479	3.952	5.541e-05	0.01347
BP	Cluster 4	GO:0032543	mitochondrial translation	8	5	7	12	5.779	2.531	4.948e-05	0.03407
BP	Cluster 2	GO:0032787	monocarboxylic acid metabolic process	7	5	27	85	2.676	1.42	5.275e-07	0.0001038
BP	Cluster 1	GO:0034340	response to type I interferon	8	5	6	16	7.165	2.841	9.371e-05	0.02581
BP	Cluster 2	GO:0034440	lipid oxidation	6	5	13	21	5.216	2.383	5.892e-08	1.475e-05
BP	Cluster 4	GO:0034551	mitochondrial respiratory chain complex III assembly	8	5	5	5	9.907	3.309	1.005e-05	0.009222
BP	Cluster 1	GO:0034620	cellular response to unfolded protein	5	5	7	24	5.573	2.478	0.0001472	0.03685
BP	Cluster 1	GO:0034976	response to endoplasmic reticulum stress	4	5	14	69	3.877	1.955	7.02e-06	0.004833
BP	Cluster 1	GO:0035967	cellular response to topologically incorrect protein	4	5	8	29	5.271	2.398	7.485e-05	0.02422
BP	Cluster 7	GO:0040012	regulation of locomotion	3	5	27	107	1.794	0.843	0.001163	0.08894
BP	Cluster 9	GO:0042773	ATP synthesis coupled electron transport	8	5	9	16	11.356	3.505	1.099e-08	5.045e-06
BP	Cluster 9	GO:0042775	mitochondrial ATP synthesis coupled electron transport	9	5	9	15	12.113	3.599	5.014e-09	3.452e-06
BP	Cluster 9	GO:0042776	proton motive force-driven mitochondrial ATP synthesis	13	5	4	6	13.459	3.751	7.911e-05	0.007028
BP	Cluster 7	GO:0043408	regulation of MAPK cascade	7	5	19	61	2.214	1.147	0.0004051	0.04367
BP	Cluster 7	GO:0043410	positive regulation of MAPK cascade	8	5	12	34	2.509	1.327	0.001452	0.0952
BP	Cluster 2	GO:0043436	oxoacid metabolic process	5	5	40	120	2.808	1.49	1.226e-10	1.126e-07
BP	Cluster 2	GO:0044281	small molecule metabolic process	3	5	59	218	2.28	1.189	4.978e-11	6.855e-08
BP	Cluster 9	GO:0044281	small molecule metabolic process	3	5	23	218	2.13	1.091	0.0002511	0.02034
BP	Cluster 2	GO:0044282	small molecule catabolic process	4	5	24	63	3.21	1.682	4.725e-08	1.446e-05
BP	Cluster 9	GO:0045333	cellular respiration	5	5	12	31	7.815	2.966	7.532e-09	4.149e-06
BP	Cluster 7	GO:0045595	regulation of cell differentiation	4	5	41	178	1.638	0.712	0.0005068	0.04984
BP	Cluster 7	GO:0045892	negative regulation of DNA-templated transcription	10	5	46	203	1.611	0.688	0.0003332	0.04367
BP	Cluster 7	GO:0045944	positive regulation of transcription by RNA polymerase II	11	5	42	176	1.697	0.763	0.0001869	0.03123
BP	Cluster 9	GO:0046034	ATP metabolic process	10	5	7	27	5.234	2.388	0.0002344	0.01956
BP	Cluster 9	GO:0046390	ribose phosphate biosynthetic process	6	5	8	24	6.73	2.751	1.058e-05	0.001618
BP	Cluster 2	GO:0046395	carboxylic acid catabolic process	7	5	21	47	3.764	1.912	1.202e-08	4.139e-06
BP	Cluster 7	GO:0048638	regulation of developmental growth	4	5	14	40	2.488	1.315	0.0006466	0.0614
BP	Cluster 7	GO:0048699	generation of neurons	7	5	27	108	1.777	0.83	0.001354	0.09322
BP	Cluster 7	GO:0050776	regulation of immune response	4	5	34	129	1.874	0.906	0.0001039	0.02043
BP	Cluster 7	GO:0050778	positive regulation of immune response	5	5	28	91	2.188	1.129	2.164e-05	0.01192
BP	Cluster 7	GO:0050877	nervous system process	3	5	18	60	2.133	1.093	0.0009508	0.08061
BP	Cluster 7	GO:0050954	sensory perception of mechanical stimulus	5	5	7	13	3.828	1.937	0.0008167	0.07498
BP	Cluster 7	GO:0051093	negative regulation of developmental process	4	5	31	117	1.884	0.914	0.0001928	0.03123
BP	Cluster 7	GO:0051129	negative regulation of cellular component organization	5	5	27	106	1.811	0.857	0.0009952	0.08061
BP	Cluster 7	GO:0051248	negative regulation of protein metabolic process	7	5	32	125	1.82	0.864	0.0003033	0.04367
BP	Cluster 9	GO:0055085	transmembrane transport	4	5	15	125	2.423	1.277	0.0009268	0.06545
BP	Cluster 9	GO:0055086	nucleobase-containing small molecule metabolic process	5	5	13	88	2.982	1.576	0.0002732	0.0215
BP	Cluster 1	GO:0061136	regulation of proteasomal protein catabolic process	8	5	12	63	3.639	1.864	6.526e-05	0.02422
BP	Cluster 8	GO:0061343	cell adhesion involved in heart morphogenesis	8	5	7	8	23.703	4.567	5.573e-10	7.674e-07
BP	Cluster 1	GO:0071357	cellular response to type I interferon	9	5	6	14	8.189	3.034	3.832e-05	0.02111
BP	Cluster 8	GO:0071897	DNA biosynthetic process	7	5	8	34	6.374	2.672	2.014e-05	0.006162
BP	Cluster 2	GO:0072329	monocarboxylic acid catabolic process	8	5	16	32	4.213	2.075	1.024e-07	2.168e-05
BP	Cluster 8	GO:0072359	circulatory system development	5	5	12	96	3.386	1.76	0.0001404	0.02973
BP	Cluster 9	GO:0072521	purine-containing compound metabolic process	3	5	13	74	3.547	1.826	4.283e-05	0.004537
BP	Cluster 9	GO:0072522	purine-containing compound biosynthetic process	4	5	10	36	5.608	2.487	5.016e-06	0.000921
BP	Cluster 9	GO:0098655	monoatomic cation transmembrane transport	6	5	10	66	3.059	1.613	0.001186	0.08167
BP	Cluster 1	GO:0099601	regulation of neurotransmitter receptor activity	7	5	5	7	13.648	3.771	6.949e-06	0.004833
BP	Cluster 2	GO:0120254	olefinic compound metabolic process	3	5	11	23	4.029	2.011	1.954e-05	0.00299
BP	Cluster 9	GO:1901293	nucleoside phosphate biosynthetic process	7	5	10	46	4.389	2.134	5.292e-05	0.005026
BP	Cluster 9	GO:1902600	proton transmembrane transport	7	5	10	40	5.047	2.335	1.415e-05	0.002051
BP	Cluster 7	GO:1902679	negative regulation of RNA biosynthetic process	9	5	46	204	1.603	0.681	0.000376	0.04367
BP	Cluster 7	GO:1903313	positive regulation of mRNA metabolic process	9	5	12	34	2.509	1.327	0.001452	0.0952
BP	Cluster 7	GO:2000026	regulation of multicellular organismal development	4	5	38	157	1.721	0.783	0.000286	0.04367
BP	Cluster 1	GO:2000311	regulation of AMPA receptor activity	8	5	5	5	19.107	4.256	3.604e-07	0.0009925
MF	Cluster 13	GO:0000976	transcription cis-regulatory region binding	6	77	35	150	1.922	0.942	4.93e-05	0.01394
MF	Cluster 13	GO:0000977	RNA polymerase II transcription regulatory region sequence-specific DNA binding	7	77	30	127	1.945	0.96	0.0001422	0.01615
MF	Cluster 13	GO:0000979	RNA polymerase II core promoter sequence-specific DNA binding	8	77	7	12	4.804	2.264	0.0001655	0.01615
MF	Cluster 13	GO:0001046	core promoter sequence-specific DNA binding	7	77	9	19	3.901	1.964	0.0001526	0.01615
MF	Cluster 13	GO:0001067	transcription regulatory region nucleic acid binding	3	77	35	152	1.896	0.923	6.647e-05	0.01394
MF	Cluster 13	GO:0001217	DNA-binding transcription repressor activity	3	77	13	40	2.677	1.42	0.0005287	0.03023
MF	Cluster 13	GO:0001227	DNA-binding transcription repressor activity, RNA polymerase II-specific	4	77	12	37	2.671	1.417	0.0008876	0.04295
MF	Cluster 13	GO:0003682	chromatin binding	2	77	27	125	1.779	0.831	0.001415	0.06356
MF	Cluster 13	GO:0003690	double-stranded DNA binding	4	77	36	176	1.685	0.752	0.0006667	0.03495
MF	Cluster 7	GO:0003730	mRNA 3'-UTR binding	5	77	12	31	2.716	1.442	0.0006231	0.07839
MF	Cluster 9	GO:0003735	structural constituent of ribosome	2	77	5	14	6.652	2.734	0.0005517	0.04337
MF	Cluster 8	GO:0003906	DNA-(apurinic or apyrimidinic site) endonuclease activity	6	77	7	10	18.601	4.217	8.866e-09	7.967e-07
MF	Cluster 13	GO:0003925	G protein activity	8	77	10	30	2.745	1.457	0.001899	0.07964
MF	Cluster 8	GO:0003964	RNA-directed DNA polymerase activity	6	77	7	21	8.858	3.147	6.149e-06	0.0002417
MF	Cluster 8	GO:0004518	nuclease activity	3	77	16	54	7.874	2.977	2.175e-11	4.188e-09
MF	Cluster 8	GO:0004519	endonuclease activity	4	77	16	42	10.123	3.34	2.426e-13	1.526e-10
MF	Cluster 8	GO:0004520	DNA endonuclease activity	5	77	11	20	14.615	3.869	1.307e-11	4.11e-09
MF	Cluster 8	GO:0004521	RNA endonuclease activity	5	77	5	21	6.327	2.662	0.0008379	0.02027
MF	Cluster 8	GO:0004523	RNA-DNA hybrid ribonuclease activity	7	77	5	12	11.072	3.469	4.258e-05	0.001409
MF	Cluster 8	GO:0004527	exonuclease activity	4	77	7	24	7.751	2.954	1.671e-05	0.0005839
MF	Cluster 8	GO:0004529	DNA exonuclease activity	5	77	7	11	16.91	4.08	2.365e-08	1.352e-06
MF	Cluster 8	GO:0004536	DNA nuclease activity	4	77	11	21	13.919	3.799	2.663e-11	4.188e-09
MF	Cluster 7	GO:0004857	enzyme inhibitor activity	3	77	20	64	2.193	1.133	0.0003191	0.05018
MF	Cluster 7	GO:0004866	endopeptidase inhibitor activity	5	77	11	17	4.541	2.183	2.292e-06	0.001442
MF	Cluster 8	GO:0008081	phosphoric diester hydrolase activity	5	77	7	12	15.501	3.954	5.506e-08	2.886e-06
MF	Cluster 13	GO:0008134	transcription factor binding	3	77	28	117	1.971	0.979	0.00019	0.01615
MF	Cluster 9	GO:0008137	NADH dehydrogenase (ubiquinone) activity	6	77	6	9	12.417	3.634	1.538e-06	0.0004836
MF	Cluster 8	GO:0008296	3'-5'-DNA exonuclease activity	7	77	7	11	16.91	4.08	2.365e-08	1.352e-06
MF	Cluster 8	GO:0008309	double-stranded DNA exodeoxyribonuclease activity	7	77	7	10	18.601	4.217	8.866e-09	7.967e-07
MF	Cluster 8	GO:0008311	double-stranded DNA 3'-5' DNA exonuclease activity	8	77	7	10	18.601	4.217	8.866e-09	7.967e-07
MF	Cluster 9	GO:0008324	monoatomic cation transmembrane transporter activity	4	77	11	68	3.013	1.591	0.0007382	0.05159
MF	Cluster 8	GO:0008408	3'-5' exonuclease activity	5	77	7	20	9.301	3.217	4.226e-06	0.0001772
MF	Cluster 8	GO:0009036	type II site-specific deoxyribonuclease activity	7	77	4	7	15.185	3.925	5.951e-05	0.001782
MF	Cluster 9	GO:0015078	proton transmembrane transporter activity	5	77	11	42	4.878	2.286	6.741e-06	0.001413
MF	Cluster 9	GO:0015399	primary active transmembrane transporter activity	4	77	8	29	5.138	2.361	8.882e-05	0.009312
MF	Cluster 9	GO:0015453	oxidoreduction-driven active transmembrane transporter activity	5	77	8	16	9.313	3.219	4.795e-07	0.0003016
MF	Cluster 8	GO:0015666	restriction endodeoxyribonuclease activity	6	77	4	7	15.185	3.925	5.951e-05	0.001782
MF	Cluster 2	GO:0016491	oxidoreductase activity	2	77	34	121	2.314	1.21	7.277e-07	0.0004577
MF	Cluster 9	GO:0016491	oxidoreductase activity	2	77	18	121	2.771	1.47	4.299e-05	0.006326
MF	Cluster 2	GO:0016614	oxidoreductase activity, acting on CH-OH group of donors	3	77	13	29	3.692	1.884	1.033e-05	0.003248
MF	Cluster 8	GO:0016779	nucleotidyltransferase activity	4	77	7	37	5.027	2.33	0.0003349	0.008778
MF	Cluster 8	GO:0016788	hydrolase activity, acting on ester bonds	3	77	18	125	3.827	1.936	3.11e-07	1.505e-05
MF	Cluster 8	GO:0016888	DNA endonuclease activity, producing 5'-phosphomonoesters	6	77	4	8	13.287	3.732	0.0001156	0.003306
MF	Cluster 8	GO:0016891	RNA endonuclease activity producing 5'-phosphomonoesters, hydrolytic mechanism	6	77	5	16	8.304	3.054	0.0002085	0.005703
MF	Cluster 8	GO:0016895	DNA exonuclease activity, producing 5'-phosphomonoesters	6	77	7	11	16.91	4.08	2.365e-08	1.352e-06
MF	Cluster 13	GO:0017025	TBP-class protein binding	5	77	5	9	4.575	2.194	0.002114	0.0831
MF	Cluster 9	GO:0022853	active monoatomic ion transmembrane transporter activity	5	77	8	27	5.519	2.464	5.029e-05	0.006326
MF	Cluster 9	GO:0022857	transmembrane transporter activity	2	77	15	109	2.563	1.358	0.0004879	0.04337
MF	Cluster 7	GO:0030414	peptidase inhibitor activity	4	77	11	18	4.289	2.1	5.152e-06	0.00162
MF	Cluster 8	GO:0034061	DNA polymerase activity	5	77	7	24	7.751	2.954	1.671e-05	0.0005839
MF	Cluster 8	GO:0042578	phosphoric ester hydrolase activity	4	77	8	55	3.865	1.951	0.0008055	0.02027
MF	Cluster 13	GO:0043565	sequence-specific DNA binding	4	77	36	172	1.724	0.786	0.000417	0.02623
MF	Cluster 7	GO:0061135	endopeptidase regulator activity	4	77	11	24	3.216	1.685	0.0001808	0.0379
MF	Cluster 8	GO:0140097	catalytic activity, acting on DNA	3	77	15	71	5.614	2.489	1.809e-08	1.352e-06
MF	Cluster 13	GO:0140296	general transcription initiation factor binding	4	77	8	17	3.876	1.954	0.0003845	0.02623
MF	Cluster 13	GO:0140297	DNA-binding transcription factor binding	4	77	25	100	2.059	1.042	0.0002054	0.01615
MF	Cluster 8	GO:0140640	catalytic activity, acting on a nucleic acid	2	77	20	156	3.407	1.768	4.271e-07	1.919e-05
MF	Cluster 13	GO:1990837	sequence-specific double-stranded DNA binding	5	77	36	158	1.876	0.908	6.566e-05	0.01394
CC	Cluster 11	GO:0000139	Golgi membrane	6	39	7	93	5.677	2.505	0.0001274	0.06283
CC	Cluster 9	GO:0000313	organellar ribosome	6	39	6	11	11.753	3.555	3.211e-06	0.0001218
CC	Cluster 9	GO:0000315	organellar large ribosomal subunit	8	39	4	7	12.313	3.622	0.000136	0.003352
CC	Cluster 1	GO:0000502	proteasome complex	5	39	12	33	6.209	2.634	1.108e-07	2.732e-05
CC	Cluster 9	GO:0005740	mitochondrial envelope	6	39	31	143	4.671	2.224	8.353e-15	4.118e-12
CC	Cluster 9	GO:0005743	mitochondrial inner membrane	8	39	24	86	6.013	2.588	4.786e-14	1.18e-11
CC	Cluster 9	GO:0005758	mitochondrial intermembrane space	7	39	5	14	7.696	2.944	0.000275	0.005895
CC	Cluster 4	GO:0005759	mitochondrial matrix	6	39	20	66	2.784	1.477	9.32e-06	0.004595
CC	Cluster 9	GO:0005759	mitochondrial matrix	6	39	11	66	3.591	1.844	0.0001477	0.003466
CC	Cluster 9	GO:0005761	mitochondrial ribosome	7	39	6	11	11.753	3.555	3.211e-06	0.0001218
CC	Cluster 9	GO:0005762	mitochondrial large ribosomal subunit	9	39	4	7	12.313	3.622	0.000136	0.003352
CC	Cluster 2	GO:0005777	peroxisome	6	39	9	24	3.499	1.807	0.0004845	0.05972
CC	Cluster 2	GO:0005782	peroxisomal matrix	7	39	6	10	5.598	2.485	0.0002044	0.05039
CC	Cluster 1	GO:0005788	endoplasmic reticulum lumen	6	39	11	49	3.833	1.939	7.374e-05	0.006059
CC	Cluster 1	GO:0005838	proteasome regulatory particle	7	39	7	17	7.031	2.814	2.322e-05	0.002862
CC	Cluster 1	GO:0005839	proteasome core complex	6	39	5	10	8.538	3.094	0.000125	0.008803
CC	Cluster 9	GO:0005840	ribosome	5	39	8	29	5.944	2.571	2.982e-05	0.0009188
CC	Cluster 1	GO:0005881	cytoplasmic microtubule	8	39	5	14	6.098	2.608	0.0008214	0.04499
CC	Cluster 5	GO:0005882	intermediate filament	7	39	4	14	14.776	3.885	0.0001024	0.04942
CC	Cluster 1	GO:0008540	proteasome regulatory particle, base subcomplex	8	39	4	6	11.384	3.509	0.0001524	0.009393
CC	Cluster 9	GO:0015934	large ribosomal subunit	7	39	4	7	12.313	3.622	0.000136	0.003352
CC	Cluster 9	GO:0019866	organelle inner membrane	5	39	24	91	5.683	2.507	1.946e-13	3.198e-11
CC	Cluster 1	GO:0022624	proteasome accessory complex	6	39	7	19	6.291	2.653	5.455e-05	0.005379
CC	Cluster 8	GO:0030312	external encapsulating structure	3	39	8	34	8.036	3.006	3.186e-06	0.0007855
CC	Cluster 9	GO:0030964	NADH dehydrogenase complex	4	39	10	14	15.391	3.944	2.339e-11	1.648e-09
CC	Cluster 8	GO:0031012	extracellular matrix	4	39	8	32	8.538	3.094	1.931e-06	0.0007855
CC	Cluster 2	GO:0031907	microbody lumen	6	39	6	10	5.598	2.485	0.0002044	0.05039
CC	Cluster 9	GO:0031966	mitochondrial membrane	7	39	28	137	4.404	2.139	1.262e-12	1.037e-10
CC	Cluster 9	GO:0031967	organelle envelope	4	39	36	227	3.417	1.773	8.749e-13	8.627e-11
CC	Cluster 9	GO:0031970	organelle envelope lumen	5	39	6	21	6.156	2.622	0.0002588	0.0058
CC	Cluster 9	GO:0034702	monoatomic ion channel complex	5	39	4	13	6.63	2.729	0.00224	0.04418
CC	Cluster 15	GO:0042470	melanosome	8	39	6	27	7.589	2.924	8.733e-05	0.02153
CC	Cluster 2	GO:0042579	microbody	5	39	9	24	3.499	1.807	0.0004845	0.05972
CC	Cluster 9	GO:0044391	ribosomal subunit	6	39	6	16	8.08	3.014	4.61e-05	0.001337
CC	Cluster 5	GO:0045111	intermediate filament cytoskeleton	6	39	4	19	10.887	3.445	0.0003701	0.06082
CC	Cluster 9	GO:0045259	proton-transporting ATP synthase complex	7	39	3	5	12.929	3.692	0.0009019	0.01853
CC	Cluster 9	GO:0045271	respiratory chain complex I	5	39	9	13	14.918	3.899	4.011e-10	1.977e-08
CC	Cluster 15	GO:0048770	pigment granule	7	39	6	27	7.589	2.924	8.733e-05	0.02153
CC	Cluster 5	GO:0098794	postsynapse	4	39	9	114	4.083	2.03	0.0002005	0.04942
CC	Cluster 9	GO:0098796	membrane protein complex	3	39	19	147	2.785	1.478	2.041e-05	0.0006708
CC	Cluster 9	GO:0098798	mitochondrial protein-containing complex	6	39	8	27	6.384	2.675	1.665e-05	0.0005863
CC	Cluster 9	GO:0098803	respiratory chain complex	2	39	14	26	11.603	3.536	4.444e-13	5.477e-11
CC	Cluster 9	GO:1902495	transmembrane transporter complex	4	39	15	39	8.288	3.051	2.906e-11	1.791e-09
CC	Cluster 1	GO:1905368	peptidase complex	3	39	13	45	4.933	2.302	6.939e-07	0.000114
CC	Cluster 1	GO:1905369	endopeptidase complex	4	39	13	39	5.692	2.509	1.039e-07	2.732e-05
CC	Cluster 9	GO:1990204	oxidoreductase complex	3	39	10	20	10.774	3.429	3.435e-09	1.539e-07
CC	Cluster 9	GO:1990351	transporter complex	2	39	15	40	8.08	3.014	4.481e-11	2.454e-09
CC	Cluster 5	GO:1990752	microtubule end	8	39	3	10	15.514	3.956	0.000725	0.08936
